# Species interactions and diversity: a unified framework using Hill numbers

**DOI:** 10.1101/2022.10.18.512607

**Authors:** William Godsoe, Rua Murray, Ryosuke Iritani

**Affiliations:** Department of Pest Management and Conservation, Lincoln University, PO Box 85084, Lincoln 7647, New Zealand; School of Mathematics and Statistics, Univ. of Canterbury, Private Bag 4800, Christchurch, 8140 New Zealand; RIKEN Interdisciplinary Theoretical and Mathematical Sciences (iTHEMS), Wako, Japan

**Keywords:** Biodiversity, metacommunity, Hill number, competition, mutualism, predation, partition, relative fitness

## Abstract

Biodiversity describes the variety of organisms on planet earth. Ecologists have long hoped for a synthesis between analyses of biodiversity and analyses of biotic interactions among species, such as predation, competition, and mutualism. However, it is often unclear how to connect details of these interactions with complex modern analyses of biodiversity. To resolve this gap, we propose a unification of models of biotic interactions and measurements of diversity. We show that analyses of biodiversity obscure details about biotic interactions. For example, identical changes in biodiversity can arise from predation, competition or mutualism. Our approach indicates that traditional models of community assembly miss key facets of diversity change. Instead, we suggest that analyses of diversity change should focus on partitions, which measure mechanisms that directly shape changes in diversity, notably species level selection and immigration, rather than traditional analyses of biotic interactions.

**Speculations:** Our paper proposes that observations of biodiversity cannot be used to distinguish different types of biotic interactions. For generations ecologists have been fascinated with the links between biodiversity and biotic interactions (i.e. competition, mutualism and predation). Many of us expect that observations of biodiversity provide vital clues about how biotic interactions operate in nature, but it is hard to tell when these clues are reliable.

Our work integrates models of biotic interactions and measurements of biodiversity diversity change. This highlights how an observed change in diversity can be compatible with any type of biotic interaction (i.e. competition, mutualism, predation etc.). So for example, the same increase in Shannon diversity could indicate the superior ability of a competitor the success of mutualists or a predator’s tendency to harvest dominant prey species. This is so because diversity measures are designed to be concerned with changes in relative abundances but not account for absolute abundance changes.

Observations of biodiversity change are unlikely to yield insights about biotic interactions per se because biodiversity itself obscures species’ absolute abundances. Therefore, models of diversity change should focus on mechanisms that are less influenced by changes in absolute abundances such as species-level selection.
