## Supplementary material for "Species interactions and diversity: a unified framework using Hill numbers": data table

willistoniS	pseudoobscuraS	willistoniE	pseudoobscuraE
100	1400	68	930
200	400	287	545
200	600	240	539
200	1000	216	743
200	1200	151	768
200	1400	105	731
400	400	591	448
400	600	394	531
400	800	382	605
800	600	647	455
800	800	507	527
1200	60	1240	86
1200	200	1137	204
1200	400	1041	298
1600	100	1145	136
1600	300	1011	217
1800	100	1277	126
2200	100	1671	83
2600	100	1735	81
1400	0	1466	0
1600	0	1356	0
